# Wheels within wheels, Nested Function-value Traits as a Tool for Modeling Ontogeny

**DOI:** 10.1101/2021.03.16.435729

**Authors:** John G. Hodge, Andrew N. Doust

## Abstract

Plant morphologies exhibit a wide array of outcomes that have evolved as a consequence adapting to a wide array of ecological pressures. These disparate morphologies have provided a rich field for comparative morphologists, developmental biologists, and geneticists to explore. Ultimately the array of variation observed in nature across different plant species is built on the same functional unit, the phytomer, which is composed of a leaf, a node, and an internode. Sequentially produced phytomers exhibit heteroblasty, that is, a gradual or abrupt change in shape, either due to size changes or changes due to reproductive phase. The progression of shape change over time is often indirectly measured by sampling several stages of plant growth and comparing allometric relationships between shape variables. However, a more precise method is to use an absolute time scale and measure shape change of sequential organs directly. In this study we use such time-dependent measurements to build a general model of organ growth for several Setaria genotypes, for both leaves and internodes. We term this the second-order function-value trait (2FVT) model, because it generalizes individual function-value trait models generated for each organ. This model reduces phenotypic noise by averaging the general trend of ontogeny and provides a quantitative tool to describe where and when phenotypic shifts occur during the ontogenies of different genotypes. The ability to recognize how ontogenetic variation is distributed within equivalent positions of the body plan at the interspecific level can be used as a tool to explore various questions related to growth and form in plants both for comparative morphology and developmental genetics.
