## Supplementary Table 1 for "Wheels within wheels, Nested Function-value Traits as a Tool for Modeling Ontogeny"

### Sheet: 2FVT_culm_height_tests
Genotype	Method	2FVT_fitted_hgt	Avg_obs_hgt	Delta	T.test_pvalue
A10	gaussian	5.5501	5.629	0.0789012	0.646967
RIL39	gaussian	10.457	10.588	0.130956	0.867336
RIL110	gaussian	11.8158	13.325	1.50915	0.0334765
RIL159	gaussian	12.1554	11.377	-0.778394	0.0621074
B100	gaussian	13.644	12.156	-1.48796	0.00215243
A10	linear	22.0807	5.629	-16.4517	5.67e-15
RIL39	linear	152.913	10.588	-142.325	1.84e-17
RIL110	linear	226.363	13.325	-213.038	5.85e-20
RIL159	linear	73.12	11.377	-61.743	4.55e-17
B100	linear	120.729	12.156	-108.573	1.93e-19
A10	simple	52.0225	5.629	-46.3935	5.04e-19
RIL39	simple	148.035	10.588	-137.447	2.51e-17
RIL110	simple	222.958	13.325	-209.633	6.76e-20
RIL159	simple	192.394	11.377	-181.017	2.85e-21
B100	simple	121.734	12.156	-109.578	1.78e-19
